# Identification of Human Transferrin Receptor as an Entry Co-receptor for Parvovirus B19 Infection of Human Erythroid Progenitor Cells

**DOI:** 10.64898/2026.04.02.715920

**Authors:** Shane McFarlin, Kang Ning, Xiujuan Zhang, Cagla Aksu Kuz, Wei Zou, Fang Cheng, Steve Kleiboeker, Mario Mietzsch, Jianming Qiu

## Abstract

Parvovirus B19 (B19V), a member of the genus *Erythroparvovirus* within the *Parvoviridae* family, infects human erythroid progenitor cells (EPCs) of bone marrow and fetal liver, and causes various hematological disorders. The minor capsid protein VP1 of B19V contains a unique N-terminal region (VP1u) that facilitates virus binding and internalization into EPCs via its receptor-binding domain (RBD). We previously identified tyrosine protein kinase receptor UFO (AXL) as a proteinaceous receptor for B19V infection of EPCs. In this study, we employed an ascorbate peroxidase 2 (APEX2)-based proximity labeling method to identify host proteins that are associated with B19V VP1u during entry. This analysis revealed human transferrin receptor 1 (hTfR) as a key host protein associated with VP1u. hTfR knockdown in UT7/Epo-S1 cells, a B19V-permissive human megakaryoblastoid leukemia cell line, showed significantly reduced B19V internalization and replication. Biolayer interferometry (BLI) assays confirmed a direct interaction between B19V VP1u and hTfR extracellular domain (ECD). Inhibition of VP1u interaction with hTfR ECD, either by a monoclonal antibody targeting the apical domain of the ECD or human ferritin, a natural ligand of hTfR that binds the apical domain, significantly reduced VP1u binding to hTfR, as well as B19V internalization and B19V replication in ex vivo-expanded EPCs. Furthermore, mutant RBD proteins that bear amino acid substitutions in the three helical domains nearly abolished RBD binding to hTfR and significantly reduced the ability to inhibit B19V infection of EPCs. Collectively, our findings establish hTfR as a B19V entry co-receptor that mediates B19V internalization into its natural host EPCs.

**Significance:** B19V causes severe hematological disorders, including transient aplastic crisis, chronic pure red cell aplasia, and hydrops fetalis, by selectively infecting erythroid progenitor cells (EPCs). Despite its clinical impact, no approved antivirals or vaccines exist, largely due to limited understanding of viral entry mechanisms. A unique feature of B19V is the externalization of the VP1 unique region (VP1u) from the viral capsid, which mediates receptor engagement. Our prior studies identified AXL as an attachment receptor for B19V. Here, we identify that human transferrin receptor 1 (hTfR) acts as a critical co-receptor that directly binds VP1u and promotes viral internalization. Inhibition of the VP1u-hTfR interaction by competitive binding of hTfR with either an anti-hTfR monoclonal antibody or human ferritin significantly reduces B19V internalization and replication in ex vivo-expanded EPCs, highlighting a link between VP1u binding to the apical domain of hTfR and viral internalization. RBD mutants that disrupt its interaction with hTfR barely inhibited B19V infection in EPCs. These findings support a receptor-switch model in which AXL mediates attachment and hTfR drives internalization. Defining these mechanisms provides a foundation for developing antiviral strategies targeting B19V entry into EPCs.
