## Supplementary material for "Identification of Human Transferrin Receptor as an Entry Co-receptor for Parvovirus B19 Infection of Human Erythroid Progenitor Cells": Table S1

### Sheet: Sheet1
Table S1. Proteins identified from excised SDS-PAGE gel bands by mass spectrometry.
C1 (APEX2 control)					2a (VP1u-APEX2 unique band)					2b (Shared band)					2c (VP1u-APEX2 unique band)
Unique reads	Total reads	Gene	Symbol	MW	Unique reads	Total reads	Gene	Symbol	MW	Unique reads	Total reads	Gene	Symbol	MW	Unique reads	Total reads	Gene	Symbol	MW
61	138	sp|P11498|PYC_HUMAN	PC	129.55	44	71	sp|P02786|TFR1_HUMAN	TFRC	84.82	53	88	sp|P11498|PYC_HUMAN	PC	129.55	63	174	sp|P02786|TFR1_HUMAN	TFRC	84.82
48	50	sp|P42704|LPPRC_HUMAN	LRPPRC	157.81	42	42	sp|O00763|ACACB_HUMAN	ACACB	276.37	38	40	sp|P02786|TFR1_HUMAN	TFRC	84.82	30	30	sp|P11498|PYC_HUMAN	PC	129.55
26	26	sp|Q13085|ACACA_HUMAN	ACACA	265.38	30	30	sp|P11498|PYC_HUMAN	PC	129.55	20	32	sp|P12830|CADH1_HUMAN	CDH1	97.4	25	38	sp|P35222|CTNB1_HUMAN	CTNNB1	85.44
20	20	sp|O00763|ACACB_HUMAN	ACACB	276.37	24	27	sp|Q92859|NEO1_HUMAN	NEO1	159.92	13	14	sp|P05556|ITB1_HUMAN	ITGB1	88.36	16	18	sp|P07900|HS90A_HUMAN	HSP90AA1	84.61
18	18	sp|Q9P2J5|SYLC_HUMAN	LARS1	134.38	23	24	tr|A0A0U1RQF0|A0A0U1RQF0_HUMAN	FASN	273.03	12	13	sp|Q9BSJ8|ESYT1_HUMAN	ESYT1	122.78	12	12	sp|P12830|CADH1_HUMAN	CDH1	97.4
18	18	sp|Q08211|DHX9_HUMAN	DHX9	140.87	12	12	sp|Q13085|ACACA_HUMAN	ACACA	265.38	10	10	sp|P35222|CTNB1_HUMAN	CTNNB1	85.44	10	10	sp|P08238|HS90B_HUMAN	HSP90AB1	83.21
14	14	sp|Q9BSJ8|ESYT1_HUMAN	ESYT1	122.78	11	11	sp|P11717|MPRI_HUMAN	IGF2R	274.2	10	10	sp|P60709|ACTB_HUMAN	ACTB	41.71	9	9	sp|P33991|MCM4_HUMAN	MCM4	96.5
14	14	sp|Q9Y4L1|HYOU1_HUMAN	HYOU1	111.27	11	11	sp|P21333|FLNA_HUMAN	FLNA	280.56	9	9	sp|B0I1T2|MYO1G_HUMAN	MYO1G	116.37	9	9	sp|Q8WUM4|PDC6I_HUMAN	PDCD6IP	95.96
10	10	sp|Q96RQ3|MCCA_HUMAN	MCCC1	80.42	11	11	sp|P16157|ANK1_HUMAN	ANK1	206.14	8	8	sp|P49736|MCM2_HUMAN	MCM2	101.83	9	9	sp|P14625|ENPL_HUMAN	HSP90B1	92.41
9	9	sp|P49736|MCM2_HUMAN	MCM2	101.83	10	10	sp|Q96RQ3|MCCA_HUMAN	MCCC1	80.42	8	8	sp|P42704|LPPRC_HUMAN	LRPPRC	157.81	8	8	sp|P11586|C1TC_HUMAN	MTHFD1	101.47
7	7	tr|A0A0U1RQF0|A0A0U1RQF0_HUMAN	FASN	273.03	8	8	sp|Q9Y6N7|ROBO1_HUMAN	ROBO1	180.82	6	6	sp|Q08211|DHX9_HUMAN	DHX9	140.87	7	7	sp|P50570|DYN2_HUMAN	DNM2	98
7	7	sp|P60709|ACTB_HUMAN	ACTB	41.71	7	7	sp|P27708|PYR1_HUMAN	CAD	242.83	6	6	sp|Q9P2J5|SYLC_HUMAN	LARS1	134.38	6	7	sp|P16671|CD36_HUMAN	CD36	53.02
6	6	sp|P07900|HS90A_HUMAN	HSP90AA1	84.61	7	7	sp|P68104|EF1A1_HUMAN	EEF1A1	50.11	6	6	sp|P30530|UFO_HUMAN	AXL	98.27	6	6	sp|P68104|EF1A1_HUMAN	EEF1A1	50.11
6	6	sp|P07437|TBB5_HUMAN	TUBB	49.64	6	6	sp|P07437|TBB5_HUMAN	TUBB	49.64	5	7	sp|P08648|ITA5_HUMAN	ITGA5	114.46	5	6	sp|P16150|LEUK_HUMAN	SPN	40.3
6	6	sp|P26640|SYVC_HUMAN	VARS1	140.39	6	6	sp|P07900|HS90A_HUMAN	HSP90AA1	84.61	5	5	sp|P11055|MYH3_HUMAN	MYH3	223.77	5	5	sp|P27824|CALX_HUMAN	CANX	67.53
5	6	sp|B0I1T2|MYO1G_HUMAN	MYO1G	116.37	6	6	sp|P60709|ACTB_HUMAN	ACTB	41.71	5	5	sp|O00763|ACACB_HUMAN	ACACB	276.37	4	4	sp|Q9H3S1|SEM4A_HUMAN	SEMA4A	83.52
5	5	sp|P05166|PCCB_HUMAN	PCCB	58.18	6	6	sp|O75054|IGSF3_HUMAN	IGSF3	135.11	5	5	sp|P08514|ITA2B_HUMAN	ITGA2B	113.31	4	4	sp|P08195|4F2_HUMAN	SLC3A2	67.95
5	5	sp|P68104|EF1A1_HUMAN	EEF1A1	50.11	6	6	sp|P78527|PRKDC_HUMAN	PRKDC	468.79	4	5	sp|P16150|LEUK_HUMAN	SPN	40.3	4	4	sp|P55072|TERA_HUMAN	VCP	89.27
5	5	sp|P05165|PCCA_HUMAN	PCCA	80.01	5	5	sp|P35579|MYH9_HUMAN	MYH9	226.39	4	4	sp|P02730|B3AT_HUMAN	SLC4A1	101.73	4	4	sp|Q9Y678|COPG1_HUMAN	COPG1	97.66
4	4	sp|Q00839|HNRPU_HUMAN	HNRNPU	90.53	5	5	sp|P30530|UFO_HUMAN	AXL	98.27	4	4	sp|P07437|TBB5_HUMAN	TUBB	49.64	4	4	sp|Q96RQ3|MCCA_HUMAN	MCCC1	80.42
4	4	sp|P0DPH7|TBA3C_HUMAN	TUBA3C	49.93	4	4	sp|Q07954|LRP1_HUMAN	LRP1	504.28	4	4	sp|P07900|HS90A_HUMAN	HSP90AA1	84.61	3	3	sp|P13639|EF2_HUMAN	EEF2	95.28
4	4	sp|P06576|ATPB_HUMAN	ATP5F1B	56.52	4	4	sp|P0CG47|UBB_HUMAN	UBB	25.75	4	4	sp|Q01974|ROR2_HUMAN	ROR2	104.69	3	3	sp|Q14566|MCM6_HUMAN	MCM6	92.83
4	4	IGH1M_MOUSE	Ighg1	43.36	4	4	sp|P12259|FA5_HUMAN	F5	251.55	4	4	sp|Q92859|NEO1_HUMAN	NEO1	159.92	3	3	sp|P23246|SFPQ_HUMAN	SFPQ	76.1
4	4	sp|P08514|ITA2B_HUMAN	ITGA2B	113.31	4	4	sp|Q9BQS7|HEPH_HUMAN	HEPH	130.37	3	4	sp|P0CG47|UBB_HUMAN	UBB	25.75	3	3	sp|Q9UP52|TFR2_HUMAN	TFR2	88.7
4	4	sp|P02786|TFR1_HUMAN	TFRC	84.82	4	4	sp|Q14980|NUMA1_HUMAN	NUMA1	238.12	3	3	sp|P18433|PTPRA_HUMAN	PTPRA	90.66	3	3	sp|P0CG47|UBB_HUMAN	UBB	25.75
3	3	sp|P78527|PRKDC_HUMAN	PRKDC	468.79	4	4	sp|P35580|MYH10_HUMAN	MYH10	228.86	3	3	sp|P68104|EF1A1_HUMAN	EEF1A1	50.11	3	3	sp|O00763|ACACB_HUMAN	ACACB	276.37
3	3	sp|Q86VP6|CAND1_HUMAN	CAND1	136.29	3	3	sp|P02730|B3AT_HUMAN	SLC4A1	101.73	3	3	sp|P05023|AT1A1_HUMAN	ATP1A1	112.82	3	3	sp|P32119|PRDX2_HUMAN	PRDX2	21.88
3	3	sp|Q92974|ARHG2_HUMAN	ARHGEF2	111.47	3	3	sp|Q9Y490|TLN1_HUMAN	TLN1	269.6	3	3	sp|Q9BQS7|HEPH_HUMAN	HEPH	130.37	2	2	sp|Q08J23|NSUN2_HUMAN	NSUN2	86.42
3	3	sp|P0CG47|UBB_HUMAN	UBB	25.75	3	3	sp|P0DPH7|TBA3C_HUMAN	TUBA3C	49.93	3	3	sp|O14638|ENPP3_HUMAN	ENPP3	100.06	2	2	sp|P22102|PUR2_HUMAN	GART	107.7
3	3	sp|Q8N163|CCAR2_HUMAN	CCAR2	102.84	3	3	sp|Q9Y2G3|AT11B_HUMAN	ATP11B	134.1	3	3	sp|P54760|EPHB4_HUMAN	EPHB4	108.2	2	2	sp|P60842|IF4A1_HUMAN	EIF4A1	46.12
3	3	sp|P09874|PARP1_HUMAN	PARP1	113.01	3	3	sp|P04350|TBB4A_HUMAN	TUBB4A	49.55	2	3	sp|O60674|JAK2_HUMAN	JAK2	130.59	2	2	sp|P43246|MSH2_HUMAN	MSH2	104.68
2	3	sp|P43243|MATR3_HUMAN	MATR3	94.56	3	3	sp|P12830|CADH1_HUMAN	CDH1	97.4	2	2	sp|P68363|TBA1B_HUMAN	TUBA1B	50.12	2	2	sp|P02730|B3AT_HUMAN	SLC4A1	101.73
2	2	sp|P68363|TBA1B_HUMAN	TUBA1B	50.12	3	3	sp|Q04721|NOTC2_HUMAN	NOTCH2	265.23	2	2	sp|P09874|PARP1_HUMAN	PARP1	113.01	2	2	sp|A0FGR8|ESYT2_HUMAN	ESYT2	102.29
2	2	sp|P53396|ACLY_HUMAN	ACLY	120.76	3	3	sp|Q92616|GCN1_HUMAN	GCN1	292.52	2	2	tr|A0A0U1RQF0|A0A0U1RQF0_HUMAN	FASN	273.03	2	2	sp|P27348|1433T_HUMAN	YWHAQ	27.75
2	2	sp|Q9HAV4|XPO5_HUMAN	XPO5	136.22	3	3	sp|P12318|FCG2A_HUMAN	FCGR2A	34.98	2	2	sp|Q86VP6|CAND1_HUMAN	CAND1	136.29	2	2	sp|Q96T76|MMS19_HUMAN	MMS19	113.22
2	2	sp|P49411|EFTU_HUMAN	TUFM	49.84	3	3	sp|O75976|CBPD_HUMAN	CPD	152.84	2	2	sp|P0DPH7|TBA3C_HUMAN	TUBA3C	49.93	2	2	sp|Q9UQ16|DYN3_HUMAN	DNM3	97.68
2	2	sp|P04350|TBB4A_HUMAN	TUBB4A	49.55	2	3	sp|Q6P2Q9|PRP8_HUMAN	PRPF8	273.43	2	2	sp|O60814|H2B1K_HUMAN	H2BC12	13.88	2	2	sp|P23276|KELL_HUMAN	KEL	82.77
2	2	sp|Q15155|NOMO1_HUMAN	NOMO1	134.24	2	2	sp|P68363|TBA1B_HUMAN	TUBA1B	50.12	2	2	sp|Q07020|RL18_HUMAN	RPL18	21.62	2	2	sp|O43592|XPOT_HUMAN	XPOT	109.89
2	2	sp|P62805|H4_HUMAN	H4C16	11.36	2	2	sp|Q07020|RL18_HUMAN	RPL18	21.62	2	2	sp|P01130|LDLR_HUMAN	LDLR	95.31	2	2	sp|O43707|ACTN4_HUMAN	ACTN4	104.79
2	2	sp|Q7L2E3|DHX30_HUMAN	DHX30	133.85	2	2	sp|P20020|AT2B1_HUMAN	ATP2B1	134.6	2	2	sp|P12259|FA5_HUMAN	F5	251.55	2	2	sp|P17813|EGLN_HUMAN	ENG	70.53
2	2	sp|P11586|C1TC_HUMAN	MTHFD1	101.47	2	2	sp|P35222|CTNB1_HUMAN	CTNNB1	85.44	2	2	sp|Q00839|HNRPU_HUMAN	HNRNPU	90.53	2	2	sp|P12259|FA5_HUMAN	F5	251.55
2	2	sp|P35579|MYH9_HUMAN	MYH9	226.39	2	2	sp|P48357|LEPR_HUMAN	LEPR	132.41	2	2	sp|Q70J99|UN13D_HUMAN	UNC13D	123.2	2	2	sp|Q10589|BST2_HUMAN	BST2	19.76
2	2	sp|P08238|HS90B_HUMAN	HSP90AB1	83.21	2	2	sp|P05556|ITB1_HUMAN	ITGB1	88.36	2	2	sp|Q13085|ACACA_HUMAN	ACACA	265.38	2	2	sp|P60709|ACTB_HUMAN	ACTB	41.71
2	2	sp|P0DMV8|HS71A_HUMAN	HSPA1A	70.01	2	2	sp|P15880|RS2_HUMAN	RPS2	31.3	2	2	sp|P62805|H4_HUMAN	H4C16	11.36	1	2	tr|K7EPT8|K7EPT8_HUMAN	GFAP	8.37
2	2	sp|P27824|CALX_HUMAN	CANX	67.53	2	2	sp|Q14008|CKAP5_HUMAN	CKAP5	225.35	1	2	sp|P15880|RS2_HUMAN	RPS2	31.3	1	1	sp|P42229|STA5A_HUMAN	STAT5A	90.59
2	2	sp|Q9BTW9|TBCD_HUMAN	TBCD	132.52	2	2	sp|P62753|RS6_HUMAN	RPS6	28.66	1	1	sp|P07477|TRY1_HUMAN	PRSS1	26.54	1	1	sp|P11216|PYGB_HUMAN	PYGB	96.63
2	2	sp|Q7L576|CYFP1_HUMAN	CYFIP1	145.09	2	2	sp|P08238|HS90B_HUMAN	HSP90AB1	83.21	1	1	sp|P35030|TRY3_HUMAN	PRSS3	32.51	1	1	sp|P11021|BIP_HUMAN	HSPA5	72.29
2	2	sp|P16615|AT2A2_HUMAN	ATP2A2	114.68	2	2	sp|P05023|AT1A1_HUMAN	ATP1A1	112.82	1	1	sp|P04004|VTNC_HUMAN	VTN	54.27	1	1	sp|P68363|TBA1B_HUMAN	TUBA1B	50.12
1	3	sp|P09923|PPBI_HUMAN	ALPI	56.78	2	2	sp|O60814|H2B1K_HUMAN	H2BC12	13.88	1	1	sp|P13612|ITA4_HUMAN	ITGA4	114.83	1	1	sp|Q96QD8|S38A2_HUMAN	SLC38A2	55.99
1	2	sp|Q9BQA1|MEP50_HUMAN	WDR77	36.7	2	2	sp|P11387|TOP1_HUMAN	TOP1	90.67	1	1	sp|P12883|MYH7_HUMAN	MYH7	222.96	1	1	sp|P35030|TRY3_HUMAN	PRSS3	32.51
1	2	tr|K7EPT8|K7EPT8_HUMAN	GFAP	8.37	2	2	sp|P31431|SDC4_HUMAN	SDC4	21.63	1	1	sp|P04075|ALDOA_HUMAN	ALDOA	39.4	1	1	sp|B0I1T2|MYO1G_HUMAN	MYO1G	116.37
1	1	sp|Q9H0A0|NAT10_HUMAN	NAT10	115.66	2	2	sp|P16671|CD36_HUMAN	CD36	53.02	1	1	sp|P53396|ACLY_HUMAN	ACLY	120.76	1	1	sp|P16070|CD44_HUMAN	CD44	81.49
1	1	sp|P61626|LYSC_HUMAN	LYZ	16.53	2	2	sp|A6NMY6|AXA2L_HUMAN	ANXA2P2	38.63	1	1	sp|P08238|HS90B_HUMAN	HSP90AB1	83.21	1	1	sp|P0DPH7|TBA3C_HUMAN	TUBA3C	49.93
1	1	sp|P55072|TERA_HUMAN	VCP	89.27	2	2	sp|Q14498|RBM39_HUMAN	RBM39	59.34	1	1	sp|Q9Y6N7|ROBO1_HUMAN	ROBO1	180.82	1	1	sp|P04004|VTNC_HUMAN	VTN	54.27
1	1	sp|O14983|AT2A1_HUMAN	ATP2A1	110.18	2	2	sp|P98160|PGBM_HUMAN	HSPG2	468.53	1	1	sp|P48357|LEPR_HUMAN	LEPR	132.41	1	1	sp|P06576|ATPB_HUMAN	ATP5F1B	56.52
1	1	sp|P22102|PUR2_HUMAN	GART	107.7	2	2	sp|P42704|LPPRC_HUMAN	LRPPRC	157.81	1	1	tr|K7EPT8|K7EPT8_HUMAN	GFAP	8.37	1	1	sp|P07437|TBB5_HUMAN	TUBB	49.64
1	1	tr|A0A2R8YFE2|A0A2R8YFE2_HUMAN	ACTB	8.78	2	2	sp|P18124|RL7_HUMAN	RPL7	29.21	1	1	sp|P06756|ITAV_HUMAN	ITGAV	115.96	1	1	sp|P08648|ITA5_HUMAN	ITGA5	114.46
1	1	sp|P04406|G3P_HUMAN	GAPDH	36.03	2	2	sp|P10412|H14_HUMAN	H1-4	21.85	1	1	sp|Q15393|SF3B3_HUMAN	SF3B3	135.49	1	1	sp|Q8TD55|PKHO2_HUMAN	PLEKHO2	53.32
1	1	sp|O75694|NU155_HUMAN	NUP155	155.1	1	1	sp|Q9BQA1|MEP50_HUMAN	WDR77	36.7	1	1	sp|Q12840|KIF5A_HUMAN	KIF5A	117.31	1	1	sp|P04075|ALDOA_HUMAN	ALDOA	39.4
1	1	tr|K7EJE8|K7EJE8_HUMAN	LONP1	93.24	1	1	sp|O15439|MRP4_HUMAN	ABCC4	149.43	1	1	sp|P22102|PUR2_HUMAN	GART	107.7	1	1	sp|Q14697|GANAB_HUMAN	GANAB	106.81
1	1	sp|P62829|RL23_HUMAN	RPL23	14.86	1	1	sp|O75165|DJC13_HUMAN	DNAJC13	254.25	1	1	sp|O43491|E41L2_HUMAN	EPB41L2	112.52	1	1	sp|P04406|G3P_HUMAN	GAPDH	36.03
1	1	IGKC_MOUSE		11.77	1	1	sp|P50914|RL14_HUMAN	RPL14	23.42	1	1	sp|Q9HAV4|XPO5_HUMAN	XPO5	136.22	1	1	sp|P62805|H4_HUMAN	H4C16	11.36
1	1	sp|P18858|DNLI1_HUMAN	LIG1	101.67	1	1	tr|R4GN18|R4GN18_HUMAN	CD46	8.5	1	1	sp|P04406|G3P_HUMAN	GAPDH	36.03	1	1	sp|Q04721|NOTC2_HUMAN	NOTCH2	265.23
1	1	sp|P04040|CATA_HUMAN	CAT	59.72	1	1	sp|P04004|VTNC_HUMAN	VTN	54.27	1	1	sp|O14980|XPO1_HUMAN	XPO1	123.31	1	1	sp|Q9BSJ8|ESYT1_HUMAN	ESYT1	122.78
1	1	sp|Q9BPX3|CND3_HUMAN	NCAPG	114.26	1	1	sp|P49411|EFTU_HUMAN	TUFM	49.84	1	1	tr|R4GN18|R4GN18_HUMAN	CD46	8.5	1	1	sp|P15880|RS2_HUMAN	RPS2	31.3
1	1	sp|P12273|PIP_HUMAN	PIP	16.56	1	1	sp|P62424|RL7A_HUMAN	RPL7A	29.98	1	1	sp|Q9UMF0|ICAM5_HUMAN	ICAM5	97.06	1	1	tr|K7EJE8|K7EJE8_HUMAN	LONP1	93.24
1	1	sp|O75197|LRP5_HUMAN	LRP5	179.03	1	1	sp|Q9Y5S1|TRPV2_HUMAN	TRPV2	85.93	1	1	sp|Q96HU8|DIRA2_HUMAN	DIRAS2	22.47	1	1	tr|G3V459|G3V459_HUMAN	NEK9	11.48
1	1	sp|Q07020|RL18_HUMAN	RPL18	21.62	1	1	sp|P62854|RS26_HUMAN	RPS26	13.01	1	1	sp|A7E2Y1|MYH7B_HUMAN	MYH7B	225.71	1	1	sp|P61204|ARF3_HUMAN	ARF3	20.59
1	1	sp|O95347|SMC2_HUMAN	SMC2	135.57	1	1	sp|P78371|TCPB_HUMAN	CCT2	57.45	1	1	sp|Q92974|ARHG2_HUMAN	ARHGEF2	111.47	1	1	sp|P12273|PIP_HUMAN	PIP	16.56
1	1	sp|P23396|RS3_HUMAN	RPS3	26.67	1	1	sp|Q15758|AAAT_HUMAN	SLC1A5	56.56	1	1	sp|P10721|KIT_HUMAN	KIT	109.79	1	1	sp|P23396|RS3_HUMAN	RPS3	26.67
1	1	sp|Q96HU8|DIRA2_HUMAN	DIRAS2	22.47	1	1	sp|P36578|RL4_HUMAN	RPL4	47.67	1	1	sp|P43243|MATR3_HUMAN	MATR3	94.56	1	1	sp|Q96HU8|DIRA2_HUMAN	DIRAS2	22.47
1	1	sp|P52701|MSH6_HUMAN	MSH6	152.69	1	1	sp|P08575|PTPRC_HUMAN	PTPRC	147.39	1	1	sp|P27708|PYR1_HUMAN	CAD	242.83	1	1	sp|O75197|LRP5_HUMAN	LRP5	179.03
1	1	sp|Q12873|CHD3_HUMAN	CHD3	226.45	1	1	tr|H0YI54|H0YI54_HUMAN	KRT78	5.05	1	1	sp|P63244|RACK1_HUMAN	RACK1	35.05	1	1	sp|Q92859|NEO1_HUMAN	NEO1	159.92
1	1	sp|Q13423|NNTM_HUMAN	NNT	113.82	1	1	sp|O75051|PLXA2_HUMAN	PLXNA2	210.97	1	1	sp|O75197|LRP5_HUMAN	LRP5	179.03	1	1	sp|P25311|ZA2G_HUMAN	AZGP1	34.24
1	1	sp|P10599|THIO_HUMAN	TXN	11.73	1	1	sp|B0I1T2|MYO1G_HUMAN	MYO1G	116.37	1	1	sp|P12318|FCG2A_HUMAN	FCGR2A	34.98	1	1	sp|Q15269|PWP2_HUMAN	PWP2	102.39
1	1	sp|Q92616|GCN1_HUMAN	GCN1	292.52	1	1	sp|P13612|ITA4_HUMAN	ITGA4	114.83	1	1	sp|Q8IWV2|CNTN4_HUMAN	CNTN4	113.38	1	1	sp|P56192|SYMC_HUMAN	MARS1	101.05
1	1	E2QJ64_ECOLX	malE	43.27	1	1	sp|O75643|U520_HUMAN	SNRNP200	244.35	1	1	sp|Q96A65|EXOC4_HUMAN	EXOC4	110.43	1	1	tr|A0A8V8TLX0|A0A8V8TLX0_HUMAN	CXXC4	39.44
1	1	sp|O00267|SPT5H_HUMAN	SUPT5H	120.92	1	1	sp|Q96HU8|DIRA2_HUMAN	DIRAS2	22.47	1	1	sp|Q9Y4L1|HYOU1_HUMAN	HYOU1	111.27
1	1	sp|P13639|EF2_HUMAN	EEF2	95.28	1	1	sp|O60716|CTND1_HUMAN	CTNND1	108.1	1	1	sp|Q04721|NOTC2_HUMAN	NOTCH2	265.23
1	1	tr|I3L4V6|I3L4V6_HUMAN	NXN	26.02	1	1	tr|K7EPT8|K7EPT8_HUMAN	GFAP	8.37	1	1	sp|P41252|SYIC_HUMAN	IARS1	144.41
1	1	sp|Q01469|FABP5_HUMAN	FABP5	15.15	1	1	sp|Q14204|DYHC1_HUMAN	DYNC1H1	532.07	1	1	sp|Q9BTW9|TBCD_HUMAN	TBCD	132.52
1	1	tr|H0YI54|H0YI54_HUMAN	KRT78	5.05	1	1	sp|P0DMV8|HS71A_HUMAN	HSPA1A	70.01	1	1	sp|Q8IXT5|RB12B_HUMAN	RBM12B	118.03
1	1	sp|P62241|RS8_HUMAN	RPS8	24.19	1	1	sp|P23396|RS3_HUMAN	RPS3	26.67	1	1	sp|Q9H3S1|SEM4A_HUMAN	SEMA4A	83.52
1	1	sp|Q8N0V4|LGI2_HUMAN	LGI2	62.26	1	1	sp|Q6UWY5|OLFL1_HUMAN	OLFML1	45.92	1	1	sp|A6NMY6|AXA2L_HUMAN	ANXA2P2	38.63
1	1	sp|O76031|CLPX_HUMAN	CLPX	69.18						1	1	tr|K7EJE8|K7EJE8_HUMAN	LONP1	93.24
										1	1	sp|P46934|NEDD4_HUMAN	NEDD4	149.02
										1	1	sp|P15259|PGAM2_HUMAN	PGAM2	28.75
										1	1	sp|Q9UKX2|MYH2_HUMAN	MYH2	222.91
										1	1	sp|P0DMV8|HS71A_HUMAN	HSPA1A	70.01
										1	1	sp|Q15758|AAAT_HUMAN	SLC1A5	56.56
										1	1	sp|P16671|CD36_HUMAN	CD36	53.02
										1	1	sp|P04083|ANXA1_HUMAN	ANXA1	38.69
										1	1	sp|Q08722|CD47_HUMAN	CD47	35.19
										1	1	sp|Q14498|RBM39_HUMAN	RBM39	59.34
										1	1	sp|Q9Y5S1|TRPV2_HUMAN	TRPV2	85.93
										1	1	sp|Q8N0V4|LGI2_HUMAN	LGI2	62.26
